# Disentangling genetic feature selection and aggregation in transcriptome-wide association studies

**DOI:** 10.1101/2020.11.19.390617

**Authors:** Chen Cao, Devin Kwok, Qing Li, Jingni He, Xingyi Guo, Qingrun Zhang, Quan Long

## Abstract

The success of transcriptome-wide association studies (TWAS) has led to substantial research towards improving its core component of genetically regulated expression (GReX). GReX links expression information with phenotype by serving as both the outcome of genotype-based expression models and the predictor for downstream association testing. In this work, we demonstrate that current linear models of GReX inadvertently combine two separable steps of machine learning - feature selection and aggregation - which can be independently replaced to improve overall power. We show that the monolithic approach of GReX limits the adaptability of TWAS methodology and practice, especially given low expression heritability.
