## Supplementary Tables for "Disentangling genetic feature selection and aggregation in transcriptome-wide association studies"

### Sheet: S1_RA
	Supp Table S1. All significant genes identified by any of the four protocols in RA. Significant ones are noted in bold. Note that different protocols have different number of Bonferroni corrections, as noted under the name of the protocols.
Disease	Ensembl Gene ID	Gene	Chromosome	Start Position	Stop Position	Marginal+Kernel	GReX(BSLMM)	GReX(ElasticNet)	ElasticNet+Kernel	DisGeNet Gene-Disease Association Score
						19696	19696	7252	7252
RA	ENSG00000134242.15	PTPN22	chr1	113813811	113871759	5.17e-08	0.173	NA	NA	0.7
RA	ENSG00000232810.3	TNF	chr6	31575567	31578336	3.45e-07	0.000237	NA	NA	0.7
RA	ENSG00000196126.11	HLA-DRB1	chr6	32578769	32589848	1.09e-81	4.72e-11	3.29e-33	1.21e-14	0.5
RA	ENSG00000223865.10	HLA-DPB1	chr6	33075926	33087201	4.07e-34	0.0186	NA	NA	0.5
RA	ENSG00000204498.10	NFKBIL1	chr6	31546870	31558829	1.42e-34	0.596	0.000431	0.000426	0.47
RA	ENSG00000204305.13	AGER	chr6	32180968	32184324	5.3e-19	0.605	7.05e-05	6.99e-05	0.47
RA	ENSG00000237541.3	HLA-DQA2	chr6	32741342	32747215	4.28e-57	8.9e-39	4.11e-07	3.94e-15	0.4
RA	ENSG00000206503.12	HLA-A	chr6	29941260	29945884	1.95e-09	7.42e-05	7.69e-06	1.09e-05	0.2
RA	ENSG00000196735.11	HLA-DQA1	chr6	32628179	32643652	9.64e-50	6.02e-13	2.03e-10	1.76e-10	0.2
RA	ENSG00000179344.16	HLA-DQB1	chr6	32659467	32668383	5.91e-33	4.12e-14	0.000158	0.946	0.2
RA	ENSG00000204525.16	HLA-C	chr6	31268749	31272105	1.91e-11	0.579	0.0165	0.127	0.2
RA	ENSG00000204267.13	TAP2	chr6	32821833	32838780	3.78e-14	0.000251	0.19	1.86e-07	0.2
RA	ENSG00000234745.10	HLA-B	chr6	31269491	31356442	2.31e-09	0.0503	0.00112	0.00111	0.2
RA	ENSG00000242574.8	HLA-DMB	chr6	32934629	32941070	2.73e-12	0.579	NA	NA	0.18
RA	ENSG00000204520.12	MICA	chr6	31399784	31415315	4.79e-10	0.076	NA	NA	0.18
RA	ENSG00000204301.6	NOTCH4	chr6	32194843	32224067	7.21e-08	0.00424	0.00321	1.43e-10	0.15
RA	ENSG00000231389.7	HLA-DPA1	chr6	33064569	33073772	4.89e-50	0.00201	1.11e-05	1.09e-05	0.14
RA	ENSG00000243649.8	CFB	chr6	31945673	31952084	2.61e-31	0.00106	NA	NA	0.14
RA	ENSG00000198563.13	DDX39B	chr6	31530233	31542448	2.43e-13	0.00606	NA	NA	0.13
RA	ENSG00000204482.10	LST1	chr6	31586124	31588894	6.02e-15	1.05e-15	0.108	0.176	0.13
RA	ENSG00000204469.12	PRRC2A	chr6	31620720	31637771	2.21e-06	3.58e-11	4.75e-18	6.26e-18	0.13
RA	ENSG00000204444.10	APOM	chr6	31655471	31658210	4.68e-14	4.08e-09	NA	NA	0.13
RA	ENSG00000204516.9	MICB	chr6	31494881	31511124	1.99e-11	0.26	0.000466	0.0256	0.13
RA	ENSG00000166278.14	C2	chr6	31897785	31945649	1.86e-06	0.803	0.0728	0.801	0.12
RA	ENSG00000204356.13	NELFE	chr6	31952087	31959079	4.58e-22	0.0664	NA	NA	0.12
RA	ENSG00000204264.8	PSMB8	chr6	32840717	32844047	8e-30	0.0074	0.432	0.804	0.11
RA	ENSG00000240065.7	PSMB9	chr6	32854161	32859585	8.61e-06	1.46e-14	NA	NA	0.11
RA	ENSG00000168477.17	TNXB	chr6	32041771	32115263	5.31e-14	9.76e-08	NA	NA	0.11
RA	ENSG00000213760.10	ATP6V1G2	chr6	31544462	31546848	8.52e-32	0.872	1.57e-06	3.85e-07	0.11
RA	ENSG00000213654.9	GPSM3	chr6	32190766	32194829	1.19e-09	0.0105	NA	NA	0.11
RA	ENSG00000204248.10	COL11A2	chr6	33162681	33192499	2.17e-08	0.00487	0.00144	0.277	0.11
RA	ENSG00000204209.11	DAXX	chr6	33318558	33329286	2.62e-10	0.00343	0.000524	0.37	0.11
RA	ENSG00000204438.10	GPANK1	chr6	31661229	31666283	1.64e-22	2.75e-10	0.0271	0.00795	0.1
RA	ENSG00000240053.8	LY6G5B	chr6	31670167	31673776	2.58e-80	7.6e-14	0.723	6.37e-09	0.1
RA	ENSG00000204424.9	LY6G6F	chr6	31706885	31710595	6.49e-21	0.402	NA	NA	0.1
RA	ENSG00000244355.7	LY6G6D	chr6	31715356	31717804	0.00149	4.59e-10	NA	NA	0.1
RA	ENSG00000213719.8	CLIC1	chr6	31730618	31739763	5.08e-40	0.16	0.393	0.775	0.1
RA	ENSG00000204410.14	MSH5	chr6	31739948	31762798	6.31e-15	0.00292	1.78e-11	5.92e-18	0.1
RA	ENSG00000204396.10	VWA7	chr6	31765590	31777294	3.64e-22	1.59e-23	7.9e-05	0.515	0.1
RA	ENSG00000204385.10	SLC44A4	chr6	31863192	31879046	2e-56	8.47e-15	NA	NA	0.1
RA	ENSG00000204371.11	EHMT2	chr6	31879759	31897684	2.1e-13	2.12e-05	NA	NA	0.1
RA	ENSG00000137337.14	MDC1	chr6	30699807	30717889	3.27e-07	1.65e-06	NA	NA	0.1
RA	ENSG00000204580.13	DDR1	chr6	30876421	30900156	9.42e-08	0.107	1.32e-05	0.811	0.1
RA	ENSG00000137411.16	VARS2	chr6	30914205	30926459	4.19e-10	8.87e-07	0.00484	5.19e-07	0.1
RA	ENSG00000204351.11	SKIV2L	chr6	31959111	31969755	1.08e-21	1e-11	4.72e-21	2.1e-12	0.1
RA	ENSG00000204344.14	STK19	chr6	31971166	31981451	1.07e-09	1.3e-05	1.03e-17	1.34e-17	0.1
RA	ENSG00000231852.6	CYP21A2	chr6	32038265	32041670	6.91e-15	0.295	2.89e-07	5.72e-08	0.1
RA	ENSG00000137310.11	TCF19	chr6	31158542	31164215	3.72e-12	2.47e-06	0.135	0.135	0.1
RA	ENSG00000213676.10	ATF6B	chr6	32115335	32128253	1.35e-09	0.00177	NA	NA	0.1
RA	ENSG00000204314.10	PRRT1	chr6	32148359	32153960	6.78e-34	2.49e-31	NA	NA	0.1
RA	ENSG00000221988.12	PPT2	chr6	32153999	32163680	5.24e-16	0.0185	NA	NA	0.1
RA	ENSG00000241404.6	EGFL8	chr6	32164583	32168211	2.52e-26	0.0135	NA	NA	0.1
RA	ENSG00000204310.12	AGPAT1	chr6	32168282	32178096	2.01e-27	0.437	NA	NA	0.1
RA	ENSG00000204308.7	RNF5	chr6	32178354	32180793	2.27e-06	0.00121	NA	NA	0.1
RA	ENSG00000204632.11	HLA-G	chr6	29826967	29831125	4.27e-05	1.53e-07	0.00553	0.00733	0.1
RA	ENSG00000204304.11	PBX2	chr6	32184836	32190186	8.69e-13	0.123	0.865	0.865	0.1
RA	ENSG00000081026.18	MAGI3	chr1	113390749	113685923	1.85e-06	0.00262	NA	NA	0.1
RA	ENSG00000225851.1	HLA-S	chr6	31382074	31382288	1.38e-12	0.782	NA	NA	0.1
RA	ENSG00000204287.13	HLA-DRA	chr6	32439842	32445046	8.96e-39	1.53e-08	NA	NA	0.1
RA	ENSG00000196301.3	HLA-DRB9	chr6	32459821	32473500	1.95e-52	5.34e-12	NA	NA	0.1
RA	ENSG00000204613.10	TRIM10	chr6	30151945	30160934	3.47e-15	0.0706	0.405	0.409	0.1
RA	ENSG00000206337.10	HCP5	chr6	31463371	31477506	1.5e-23	0.034	NA	NA	0.1
RA	ENSG00000234127.8	TRIM26	chr6	30184455	30213427	2.89e-11	4.53e-11	3.15e-11	3.46e-11	0.1
RA	ENSG00000231074.8	HCG18	chr6	30287397	30327150	0.00157	4.76e-08	NA	NA	0.1
RA	ENSG00000232629.8	HLA-DQB2	chr6	32756098	32763534	9.82e-31	5.11e-50	0.23	1.24e-10	0.1
RA	ENSG00000241106.6	HLA-DOB	chr6	32812763	32817048	2.7e-09	0.441	6.75e-05	0.855	0.1
RA	ENSG00000204599.14	TRIM39	chr6	30327259	30343729	1.37e-08	0.00521	NA	NA	0.1
RA	ENSG00000204590.12	GNL1	chr6	30541377	30556885	3.78e-11	1.23e-05	NA	NA	0.1
RA	ENSG00000204261.8	PSMB8-AS1	chr6	32844086	32846495	9.47e-11	0.645	NA	NA	0.1
RA	ENSG00000204569.9	PPP1R10	chr6	30600400	30618612	1.75e-13	0.092	NA	NA	0.1
RA	ENSG00000137343.17	ATAT1	chr6	30626842	30646823	2.98e-10	0.00115	0.0117	0.000502	0.1
RA	ENSG00000204560.9	DHX16	chr6	30653211	30673037	1.42e-12	0.0952	NA	NA	0.1
RA	ENSG00000204463.12	BAG6	chr6	31639028	31652705	0.00038	0.00232	4.03e-12	2.24e-09	0.1
RA	ENSG00000224557.7	HLA-DPB2	chr6	33112451	33129084	5.53e-09	0.919	NA	NA	0.1
RA	ENSG00000137404.14	NRM	chr6	30688047	30691420	8.84e-08	0.00179	0.00112	0.00111	0.1
RA	ENSG00000204228.3	HSD17B8	chr6	33204642	33206831	3.03e-17	0.846	NA	NA	0.1
RA	ENSG00000223501.8	VPS52	chr6	33250272	33272009	9.76e-61	0.204	NA	NA	0.1
RA	ENSG00000231500.6	RPS18	chr6	33272048	33276510	8.06e-21	0.0275	0.000128	0.717	0.1
RA	ENSG00000231925.11	TAPBP	chr6	33299694	33314387	3.68e-08	0.0753	NA	NA	0.1
RA	ENSG00000204439.3	C6orf47	chr6	31658298	31660772	4.04e-29	3.26e-08	NA	NA	0.1
RA	ENSG00000197283.14	SYNGAP1	chr6	33419661	33455029	1.75e-16	0.156	NA	NA	0.1
RA	ENSG00000137288.9	UQCC2	chr6	33695349	33711727	1.26e-12	6.46e-09	NA	NA	0.1
RA	ENSG00000161896.11	IP6K3	chr6	33721670	33746905	1.29e-07	0.000556	NA	NA	0.1
RA	ENSG00000204257.14	HLA-DMA	chr6	32948613	32969094	4.61e-68	0.00767	NA	NA	0.09
RA	ENSG00000224389.8	C4B	chr6	32014762	32035418	2.13e-13	1.33e-05	0.0265	0.642	0.07
RA	ENSG00000244731.7	C4A	chr6	31982024	32002681	5.84e-14	0.0481	5.66e-05	0.207	0.06
RA	ENSG00000168394.10	TAP1	chr6	32845209	32853978	2.16e-18	5.92e-05	0.48	0.804	0.04
RA	ENSG00000198502.5	HLA-DRB5	chr6	32517343	32530287	6e-29	3.88e-07	8.82e-09	4.66e-17	0.03
RA	ENSG00000227507.2	LTB	chr6	31580525	31582522	9.89e-13	0.00699	NA	NA	0.03
RA	ENSG00000204386.10	NEU1	chr6	31859052	31862906	3.14e-56	2.41e-09	NA	NA	0.01
RA	ENSG00000229391.7	HLA-DRB6	chr6	32552713	32560022	2.43e-58	2.93e-39	NA	NA	0.01
RA	ENSG00000213722.8	DDAH2	chr6	31727038	31730580	9.98e-22	0.596	4.47e-07	3.92e-07	0.01
RA	ENSG00000204475.9	NCR3	chr6	31588910	31592985	1.23e-63	0.148	0.000505	1.28e-14	0.01
RA	ENSG00000137331.11	IER3	chr6	30743199	30744554	1.91e-16	0.771	1.48e-09	1.91e-07	0.01
RA	ENSG00000228727.8	SAPCD1	chr6	31762835	31764851	1.16e-59	6.3e-07	NA	NA	0.01
RA	ENSG00000204592.8	HLA-E	chr6	30489467	30494205	1.85e-11	0.000133	0.00989	0.00986	0.01
RA	ENSG00000204389.9	HSPA1A	chr6	31815464	31817946	9.84e-41	3.69e-10	NA	NA	0.01
RA	ENSG00000204388.6	HSPA1B	chr6	31827735	31830255	5.8e-42	0.0401	NA	NA	0.01
RA	ENSG00000146054.17	TRIM7	chr5	181193924	181205293	0.62	0.0421	6.5e-06	6.65e-06	NA
RA	ENSG00000227766.1	HCG4P5	chr6	29942097	29943067	9.44e-10	1.86e-09	NA	NA	NA
RA	ENSG00000213780.10	GTF2H4	chr6	30908184	30914106	0.000258	6.69e-08	0.000458	0.671	NA
RA	ENSG00000235290.1	HLA-W	chr6	29956596	29958570	6.11e-14	0.0261	NA	NA	NA
RA	ENSG00000229390.1	MICD	chr6	29970801	29972464	1.64e-10	0.000156	NA	NA	NA
RA	ENSG00000272501.1	XXbac-BPG299F13.17	chr6	31195200	31198037	1.24e-21	0.00024	NA	NA	NA
RA	ENSG00000204642.13	HLA-F	chr6	29722775	29738528	4.39e-07	0.535	1.81e-05	0.238	NA
RA	ENSG00000204392.10	LSM2	chr6	31797396	31806984	9.93e-20	0.0235	NA	NA	NA
RA	ENSG00000277402.1	MIR6891	chr6	31355224	31355316	7.27e-07	6.87e-06	NA	NA	NA
RA	ENSG00000225864.1	HCG4P11	chr6	29723001	29723939	0.00241	7.13e-07	NA	NA	NA
RA	ENSG00000223534.1	HLA-DQB1-AS1	chr6	32660355	32660729	1.84e-66	3.11e-15	NA	NA	NA
RA	ENSG00000204387.12	C6orf48	chr6	31834608	31839766	1.35e-27	0.115	7.55e-22	1.44e-23	NA
RA	ENSG00000243753.5	HLA-L	chr6	30259584	30266951	2.4e-06	0.423	NA	NA	NA
RA	ENSG00000239257.1	RPL23AP1	chr6	29726669	29726882	0.000558	1.07e-08	NA	NA	NA
RA	ENSG00000273340.1	MICE	chr6	29741731	29745234	1.54e-11	0.0271	NA	NA	NA
RA	ENSG00000214922.9	HLA-F-AS1	chr6	29735028	29748993	0.00121	1.29e-06	NA	NA	NA
RA	ENSG00000204366.3	ZBTB12	chr6	31899607	31901992	6.09e-29	0.176	0.00477	0.481	NA
RA	ENSG00000235781.1	XXbac-BPG249D20.9	chr6	30516266	30519217	5.36e-11	1.56e-06	NA	NA	NA
RA	ENSG00000235821.1	IFITM4P	chr6	29750729	29751148	2.24e-12	2.95e-07	NA	NA	NA
RA	ENSG00000204576.11	PRR3	chr6	30557175	30563723	1.07e-06	9.11e-08	NA	NA	NA
RA	ENSG00000234515.1	PPP1R2P1	chr6	32879171	32879848	8.41e-10	3.03e-30	NA	NA	NA
RA	ENSG00000254639.1	NT5DC2	chr3	52524496	52535054	0.446	0.991	4.53e-08	0.000142	NA
RA	ENSG00000206341.7	HLA-H	chr6	29888467	29890482	5.62e-07	0.0106	NA	NA	NA
RA	ENSG00000204338.8	CYP21A1P	chr6	32005689	32008399	2.75e-39	6.94e-20	NA	NA	NA
RA	ENSG00000250535.1	STK19B	chr6	32013270	32013787	4.09e-49	0.496	NA	NA	NA
RA	ENSG00000224796.1	RPL32P1	chr6	33079451	33079860	3.04e-40	2.12e-07	NA	NA	NA
RA	ENSG00000204564.11	C6orf136	chr6	30647039	30653118	3.32e-05	8.36e-09	NA	NA	NA
RA	ENSG00000227262.3	HCG4B	chr6	29925983	29926973	5.85e-12	1.66e-05	NA	NA	NA
RA	ENSG00000204231.10	RXRB	chr6	33193588	33200444	4.73e-10	7.81e-05	NA	NA	NA
RA	ENSG00000112473.17	SLC39A7	chr6	33200689	33204439	9.21e-15	0.0115	NA	NA	NA
RA	ENSG00000146112.11	PPP1R18	chr6	30676389	30687895	1.11e-10	1.06e-09	0.906	0.906	NA
RA	ENSG00000204227.4	RING1	chr6	33208495	33212722	1.07e-13	3.31e-05	NA	NA	NA
RA	ENSG00000272217.1	XXbac-BPG157A10.21	chr6	33246075	33246856	4.4e-25	0.00799	NA	NA	NA
RA	ENSG00000230795.3	HLA-K	chr6	29927178	29929232	1.1e-06	0.00773	NA	NA	NA
RA	ENSG00000204315.3	FKBPL	chr6	32128707	32130291	8.39e-68	2.69e-07	NA	NA	NA
RA	ENSG00000235863.3	B3GALT4	chr6	33277132	33284832	2.66e-28	0.00526	NA	NA	NA
RA	ENSG00000227057.9	WDR46	chr6	33279108	33289301	4.15e-07	3.13e-09	NA	NA	NA
RA	ENSG00000204220.11	PFDN6	chr6	33289528	33298401	4.9e-43	2.28e-18	NA	NA	NA
RA	ENSG00000237441.9	RGL2	chr6	33291654	33299324	2.28e-19	0.795	NA	NA	NA
RA	ENSG00000228078.1	HLA-U	chr6	29934101	29934286	2.33e-08	0.425	NA	NA	NA
RA	ENSG00000236104.2	ZBTB22	chr6	33314406	33317942	5.76e-39	1.51e-08	NA	NA	NA
RA	ENSG00000196230.12	TUBB	chr6	30720201	30725426	9.11e-16	0.257	NA	NA	NA
RA	ENSG00000228285.2	LYPLA2P1	chr6	33365548	33366243	1.02e-18	8.68e-05	NA	NA	NA
RA	ENSG00000237649.7	KIFC1	chr6	33391536	33409924	6.22e-36	0.612	NA	NA	NA
RA	ENSG00000112511.17	PHF1	chr6	33410399	33416441	1.27e-26	0.805	0.00556	0.855	NA
RA	ENSG00000112514.15	CUTA	chr6	33416454	33418317	0.000733	6.43e-12	0.000696	0.000635	NA
RA	ENSG00000137312.14	FLOT1	chr6	30727709	30742733	0.00133	6.26e-06	1.34e-06	3.61e-07	NA
RA	ENSG00000272273.1	XXbac-BPG252P9.10	chr6	30742929	30743096	5.58e-14	0.432	NA	NA	NA
RA	ENSG00000204427.11	ABHD16A	chr6	31686949	31703444	6.62e-26	0.717	0.0742	0.601	NA
RA	ENSG00000157895.11	C12orf43	chr12	121000486	121016502	0.239	0.904	2.24e-06	1.82e-15	NA

### Sheet: S2_T1D
Supp Table S2. All significant genes identified by any of the four protocols in T1D. Significant ones are noted in bold. Note that different protocols have different number of Bonferroni corrections, as noted under the name of the protocols.
Disease	Ensembl Gene ID	Gene	Chromosome	Start Position	Stop Position	Marginal+Kernel	GReX(BSLMM)	GReX(ElasticNet)	ElasticNet+Kernel	DisGeNet Gene-Disease Association Score
						19696	19696	7252	7252
T1D	ENSG00000134242.15	PTPN22	chr1	113813811	113871759	3.31e-09	0.827	NA	NA	0.9
T1D	ENSG00000196126.11	HLA-DRB1	chr6	32578769	32589848	1.27e-66	9.65e-32	4.31e-05	2.64e-54	0.5
T1D	ENSG00000196735.11	HLA-DQA1	chr6	32628179	32643652	7.07e-246	3.47e-170	0.0374	0.0428	0.5
T1D	ENSG00000179344.16	HLA-DQB1	chr6	32659467	32668383	7.85e-199	1.69e-155	5.09e-58	1.7e-61	0.5
T1D	ENSG00000111252.10	SH2B3	chr12	111405948	111451623	1.17e-12	8.78e-06	NA	NA	0.46
T1D	ENSG00000232810.3	TNF	chr6	31575567	31578336	1.8e-15	5.39e-20	NA	NA	0.4
T1D	ENSG00000096433.10	ITPR3	chr6	33620365	33696574	5.28e-07	2.77e-21	0.00058	0.055	0.33
T1D	ENSG00000204472.12	AIF1	chr6	31615184	31617021	1.63e-46	2.21e-08	9.87e-13	4.62e-11	0.24
T1D	ENSG00000204305.13	AGER	chr6	32180968	32184324	8.18e-67	6.46e-34	1.99e-08	2.08e-08	0.2
T1D	ENSG00000204520.12	MICA	chr6	31399784	31415315	1.59e-38	7.58e-07	NA	NA	0.2
T1D	ENSG00000226979.8	LTA	chr6	31572054	31574324	5.04e-24	3.19e-08	NA	NA	0.2
T1D	ENSG00000206503.12	HLA-A	chr6	29941260	29945884	3.13e-07	0.208	0.218	0.147	0.2
T1D	ENSG00000237541.3	HLA-DQA2	chr6	32741342	32747215	3.49e-80	3.59e-84	0.0045	2.64e-35	0.2
T1D	ENSG00000232629.8	HLA-DQB2	chr6	32756098	32763534	6.58e-149	0.972	0.975	1.29e-15	0.2
T1D	ENSG00000204267.13	TAP2	chr6	32821833	32838780	1.5e-94	2.36e-08	4.83e-130	7.04e-228	0.2
T1D	ENSG00000168394.10	TAP1	chr6	32845209	32853978	3.64e-267	5.94e-28	0.454	1.04e-06	0.2
T1D	ENSG00000223865.10	HLA-DPB1	chr6	33075926	33087201	2.44e-18	2.88e-17	NA	NA	0.2
T1D	ENSG00000234745.10	HLA-B	chr6	31269491	31356442	2.55e-21	3.3e-18	1.82e-24	3.09e-24	0.2
T1D	ENSG00000243649.8	CFB	chr6	31945673	31952084	5.29e-221	1.05e-110	NA	NA	0.2
T1D	ENSG00000197728.9	RPS26	chr12	56041853	56044675	5.46e-11	3.94e-11	1.66e-11	1.44e-11	0.15
T1D	ENSG00000137310.11	TCF19	chr6	31158542	31164215	3.97e-19	4.45e-17	0.00671	0.00671	0.14
T1D	ENSG00000231389.7	HLA-DPA1	chr6	33064569	33073772	3.21e-36	3.7e-19	0.0174	0.0174	0.14
T1D	ENSG00000204287.13	HLA-DRA	chr6	32439842	32445046	6.7e-18	8.25e-36	NA	NA	0.14
T1D	ENSG00000204444.10	APOM	chr6	31655471	31658210	2.55e-54	2.15e-47	NA	NA	0.13
T1D	ENSG00000240065.7	PSMB9	chr6	32854161	32859585	3.81e-63	1.19e-16	NA	NA	0.13
T1D	ENSG00000242574.8	HLA-DMB	chr6	32934629	32941070	2.88e-70	0.49	NA	NA	0.13
T1D	ENSG00000204264.8	PSMB8	chr6	32840717	32844047	2.36e-82	0.263	0.025	3.37e-06	0.13
T1D	ENSG00000198563.13	DDX39B	chr6	31530233	31542448	3.01e-27	0.00171	NA	NA	0.12
T1D	ENSG00000204420.8	MPIG6B	chr6	31723344	31726714	3.44e-43	7.63e-63	NA	NA	0.12
T1D	ENSG00000231074.8	HCG18	chr6	30287397	30327150	2.67e-10	1.87e-16	NA	NA	0.12
T1D	ENSG00000204469.12	PRRC2A	chr6	31620720	31637771	8.91e-78	0.00781	0.0365	0.0365	0.12
T1D	ENSG00000111300.9	NAA25	chr12	112026689	112109022	1.64e-06	0.983	NA	NA	0.12
T1D	ENSG00000204257.14	HLA-DMA	chr6	32948613	32969094	2.77e-29	0.00096	NA	NA	0.11
T1D	ENSG00000241106.6	HLA-DOB	chr6	32812763	32817048	1.23e-63	9.05e-07	1.19e-14	2.17e-20	0.11
T1D	ENSG00000204390.9	HSPA1L	chr6	31809619	31815065	1.03e-12	3.06e-51	NA	NA	0.11
T1D	ENSG00000204516.9	MICB	chr6	31494881	31511124	2.06e-38	5.87e-18	5.76e-27	3.38e-29	0.11
T1D	ENSG00000168477.17	TNXB	chr6	32041771	32115263	3.54e-35	0.0019	NA	NA	0.11
T1D	ENSG00000204482.10	LST1	chr6	31586124	31588894	7.96e-13	0.000302	0.531	0.408	0.11
T1D	ENSG00000204410.14	MSH5	chr6	31739948	31762798	1.51e-132	7.16e-36	0.0022	0.125	0.11
T1D	ENSG00000204525.16	HLA-C	chr6	31268749	31272105	7.57e-20	0.017	0.0325	0.28	0.1
T1D	ENSG00000204396.10	VWA7	chr6	31765590	31777294	1.04e-82	2.98e-15	0.0323	1.86e-07	0.1
T1D	ENSG00000204618.8	RNF39	chr6	30070334	30075887	1.05e-15	5.83e-09	NA	NA	0.1
T1D	ENSG00000204385.10	SLC44A4	chr6	31863192	31879046	1.27e-94	0.079	NA	NA	0.1
T1D	ENSG00000204371.11	EHMT2	chr6	31879759	31897684	1.52e-23	5.28e-57	NA	NA	0.1
T1D	ENSG00000166278.14	C2	chr6	31897785	31945649	1.95e-05	0.016	0.0275	8.99e-08	0.1
T1D	ENSG00000225851.1	HLA-S	chr6	31382074	31382288	1.3e-48	2.61e-07	NA	NA	0.1
T1D	ENSG00000204351.11	SKIV2L	chr6	31959111	31969755	6.4e-88	3.27e-19	4.28e-27	1.72e-24	0.1
T1D	ENSG00000204344.14	STK19	chr6	31971166	31981451	6.04e-63	4.24e-34	0.125	0.125	0.1
T1D	ENSG00000231852.6	CYP21A2	chr6	32038265	32041670	5.85e-68	3e-34	0.444	1.17e-30	0.1
T1D	ENSG00000204614.8	TRIM40	chr6	30136108	30148735	1.14e-20	2.33e-09	NA	NA	0.1
T1D	ENSG00000204314.10	PRRT1	chr6	32148359	32153960	1.96e-49	7.87e-06	NA	NA	0.1
T1D	ENSG00000221988.12	PPT2	chr6	32153999	32163680	1.08e-59	1e-06	NA	NA	0.1
T1D	ENSG00000204310.12	AGPAT1	chr6	32168282	32178096	6.31e-38	1.89e-46	NA	NA	0.1
T1D	ENSG00000204308.7	RNF5	chr6	32178354	32180793	4.08e-36	7.47e-16	NA	NA	0.1
T1D	ENSG00000206337.10	HCP5	chr6	31463371	31477506	1.96e-25	6.29e-12	NA	NA	0.1
T1D	ENSG00000213654.9	GPSM3	chr6	32190766	32194829	2.59e-10	0.00229	NA	NA	0.1
T1D	ENSG00000204301.6	NOTCH4	chr6	32194843	32224067	8.13e-37	7.09e-13	0.000112	4.38e-07	0.1
T1D	ENSG00000243753.5	HLA-L	chr6	30259584	30266951	2.89e-33	6e-24	NA	NA	0.1
T1D	ENSG00000196301.3	HLA-DRB9	chr6	32459821	32473500	3.3e-120	7.56e-50	NA	NA	0.1
T1D	ENSG00000204681.10	GABBR1	chr6	29602228	29633976	2.64e-13	7.99e-09	1.24e-05	1.22e-05	0.1
T1D	ENSG00000204574.12	ABCF1	chr6	30571376	30597179	5.9e-11	2.25e-08	NA	NA	0.1
T1D	ENSG00000146112.11	PPP1R18	chr6	30676389	30687895	1.61e-07	1.54e-20	2.37e-07	2.44e-07	0.1
T1D	ENSG00000137312.14	FLOT1	chr6	30727709	30742733	5.03e-08	4.7e-11	3.48e-17	4.07e-18	0.1
T1D	ENSG00000214894.6	LINC00243	chr6	30798654	30830659	6.1e-34	4.42e-36	0.000443	3.32e-14	0.1
T1D	ENSG00000204544.5	MUC21	chr6	30983718	30989903	1.45e-25	0.071	NA	NA	0.1
T1D	ENSG00000204463.12	BAG6	chr6	31639028	31652705	2.36e-12	0.634	0.000138	0.00082	0.1
T1D	ENSG00000066379.14	ZNRD1	chr6	30061641	30064909	4.6e-10	3.21e-07	NA	NA	0.1
T1D	ENSG00000204261.8	PSMB8-AS1	chr6	32844086	32846495	3.29e-27	3.98e-14	NA	NA	0.1
T1D	ENSG00000204439.3	C6orf47	chr6	31658298	31660772	7.46e-37	6.69e-22	NA	NA	0.1
T1D	ENSG00000204435.13	CSNK2B	chr6	31665391	31670070	4.05e-11	4.49e-12	NA	NA	0.1
T1D	ENSG00000204438.10	GPANK1	chr6	31661229	31666283	2.09e-37	3.7e-14	0.000387	0.22	0.1
T1D	ENSG00000240053.8	LY6G5B	chr6	31670167	31673776	2.02e-116	1.13e-58	3.54e-06	2.4e-13	0.1
T1D	ENSG00000204428.12	LY6G5C	chr6	31676684	31684040	1.54e-47	1.79e-12	1.29e-13	1.48e-13	0.1
T1D	ENSG00000204427.11	ABHD16A	chr6	31686949	31703444	1.44e-38	2.66e-07	3.4e-16	8.55e-23	0.1
T1D	ENSG00000255552.7	LY6G6E	chr6	31711771	31714065	1.45e-08	4.88e-09	NA	NA	0.1
T1D	ENSG00000244355.7	LY6G6D	chr6	31715356	31717804	5.85e-36	0.000422	NA	NA	0.1
T1D	ENSG00000204421.2	LY6G6C	chr6	31718648	31721845	1.81e-39	1.65e-24	NA	NA	0.1
T1D	ENSG00000204842.14	ATXN2	chr12	111452214	111599676	6.01e-08	2.6e-07	NA	NA	0.1
T1D	ENSG00000204531.17	POU5F1	chr6	31164337	31180731	1.27e-08	4.65e-09	0.341	0.386	0.1
T1D	ENSG00000173064.12	HECTD4	chr12	112160188	112382439	9.74e-08	2.78e-05	NA	NA	0.1
T1D	ENSG00000204252.13	HLA-DOA	chr6	33004178	33009612	2.6e-25	2.86e-44	0.00798	8.12e-10	0.09
T1D	ENSG00000089127.12	OAS1	chr12	112906777	112933222	4.38e-08	0.924	0.266	0.571	0.06
T1D	ENSG00000224389.8	C4B	chr6	32014762	32035418	1.96e-56	2.82e-31	1.81e-69	4.23e-77	0.05
T1D	ENSG00000198502.5	HLA-DRB5	chr6	32517343	32530287	2.66e-158	2.13e-129	5.29e-81	1.03e-121	0.04
T1D	ENSG00000204632.11	HLA-G	chr6	29826967	29831125	1.33e-31	1.69e-24	0.000488	0.991	0.04
T1D	ENSG00000112812.15	PRSS16	chr6	27247701	27256471	1.28e-14	0.00379	2.06e-05	0.156	0.03
T1D	ENSG00000204389.9	HSPA1A	chr6	31815464	31817946	1.49e-74	1.18e-14	NA	NA	0.03
T1D	ENSG00000244731.7	C4A	chr6	31982024	32002681	5.38e-56	1.23e-51	3e-159	2.8e-131	0.03
T1D	ENSG00000204536.13	CCHCR1	chr6	31142439	31158238	3.99e-26	0.00885	1.36e-06	0.000535	0.02
T1D	ENSG00000204388.6	HSPA1B	chr6	31827735	31830255	1.09e-70	1.86e-43	NA	NA	0.02
T1D	ENSG00000204644.9	ZFP57	chr6	29672392	29681110	9.04e-08	0.00155	2.06e-05	3.44e-07	0.02
T1D	ENSG00000231925.11	TAPBP	chr6	33299694	33314387	1.2e-09	0.0664	NA	NA	0.01
T1D	ENSG00000204209.11	DAXX	chr6	33318558	33329286	2.27e-26	3.59e-14	0.000418	0.036	0.01
T1D	ENSG00000030110.12	BAK1	chr6	33572547	33580293	1.27e-08	0.12	0.319	0.339	0.01
T1D	ENSG00000204592.8	HLA-E	chr6	30489467	30494205	1.02e-12	1.71e-20	0.0171	0.0171	0.01
T1D	ENSG00000204498.10	NFKBIL1	chr6	31546870	31558829	2.46e-59	4.61e-10	8.26e-13	2.08e-14	0.01
T1D	ENSG00000204580.13	DDR1	chr6	30876421	30900156	1.6e-23	5.15e-07	7.35e-05	1.84e-11	0.01
T1D	ENSG00000213722.8	DDAH2	chr6	31727038	31730580	5.6e-63	0.00092	9.68e-58	3.23e-64	0.01
T1D	ENSG00000111275.12	ALDH2	chr12	111766887	111817529	2.42e-08	0.00379	0.00182	1.63e-07	0.01
T1D	ENSG00000186470.13	BTN3A2	chr6	26365159	26378320	2.42e-09	0.403	0.014	1.35e-08	0.01
T1D	ENSG00000204248.10	COL11A2	chr6	33162681	33192499	4.15e-10	2.3e-59	0.000824	0.216	0.01
T1D	ENSG00000204231.10	RXRB	chr6	33193588	33200444	4.4e-16	1.93e-12	NA	NA	0.01
T1D	ENSG00000219392.1	ZNF602P	chr6	28115628	28116551	1.84e-08	2.04e-06	NA	NA	NA
T1D	ENSG00000271581.1	XXbac-BPG248L24.12	chr6	31356647	31357637	1.21e-12	0.208	NA	NA	NA
T1D	ENSG00000226314.7	ZNF192P1	chr6	28161781	28169594	3.21e-07	0.000265	NA	NA	NA
T1D	ENSG00000272221.1	XXbac-BPG181B23.7	chr6	31394289	31395495	1.77e-20	1.84e-11	0.00152	0.00156	NA
T1D	ENSG00000280107.1	AL022393.9	chr6	28170845	28172521	3.17e-08	2e-05	NA	NA	NA
T1D	ENSG00000137185.11	ZSCAN9	chr6	28224886	28233482	2.21e-09	0.969	6.58e-11	1.86e-06	NA
T1D	ENSG00000197062.11	ZSCAN26	chr6	28267010	28278224	9.66e-10	0.00122	0.000167	0.000166	NA
T1D	ENSG00000235109.7	ZSCAN31	chr6	28324693	28356271	1.04e-15	0.544	NA	NA	NA
T1D	ENSG00000213760.10	ATP6V1G2	chr6	31544462	31546848	1.37e-77	0.518	7.35e-64	6.92e-48	NA
T1D	ENSG00000158691.14	ZSCAN12	chr6	28378955	28399734	1.61e-13	2.01e-05	NA	NA	NA
T1D	ENSG00000204713.10	TRIM27	chr6	28903002	28923989	1.75e-06	6.02e-06	0.463	0.316	NA
T1D	ENSG00000204657.3	OR2H2	chr6	29587455	29589038	2.64e-15	4.01e-10	NA	NA	NA
T1D	ENSG00000227507.2	LTB	chr6	31580525	31582522	1.07e-30	0.00303	NA	NA	NA
T1D	ENSG00000274750.2	HIST1H3E	chr6	26224199	26227473	0.0842	0.0159	8.1e-08	8.4e-08	NA
T1D	ENSG00000204475.9	NCR3	chr6	31588910	31592985	2.97e-57	0.0813	4.18e-40	1e-22	NA
T1D	ENSG00000235238.1	SUMO2P1	chr6	29636060	29636343	5.74e-12	0.00524	NA	NA	NA
T1D	ENSG00000204655.11	MOG	chr6	29656981	29672372	2.76e-10	4.47e-08	NA	NA	NA
T1D	ENSG00000158406.4	HIST1H4H	chr6	26277609	26285638	8.29e-07	1.06e-05	0.0613	0.0613	NA
T1D	ENSG00000233916.1	ZDHHC20P1	chr6	29708125	29708547	2.13e-13	0.0273	NA	NA	NA
T1D	ENSG00000225864.1	HCG4P11	chr6	29723001	29723939	6.23e-06	4.21e-11	NA	NA	NA
T1D	ENSG00000239257.1	RPL23AP1	chr6	29726669	29726882	1.99e-07	0.0309	NA	NA	NA
T1D	ENSG00000273340.1	MICE	chr6	29741731	29745234	1.29e-08	0.000611	NA	NA	NA
T1D	ENSG00000214922.9	HLA-F-AS1	chr6	29735028	29748993	4.88e-07	1.25e-13	NA	NA	NA
T1D	ENSG00000181126.13	HLA-V	chr6	29790954	29797811	1.53e-08	0.268	NA	NA	NA
T1D	ENSG00000142686.7	C1orf216	chr1	35713875	35719472	0.0113	0.218	3.22e-06	8.41e-07	NA
T1D	ENSG00000204424.9	LY6G6F	chr6	31706885	31710595	2.2e-35	1.17e-50	NA	NA	NA
T1D	ENSG00000281831.1	HCP5B	chr6	29871895	29873783	1.88e-10	0.00734	0.000272	0.0171	NA
T1D	ENSG00000230521.1	HCG4P7	chr6	29887294	29888268	6.98e-08	0.0601	NA	NA	NA
T1D	ENSG00000206341.7	HLA-H	chr6	29888467	29890482	4.34e-13	0.978	NA	NA	NA
T1D	ENSG00000231130.1	HLA-T	chr6	29896654	29897786	4.58e-14	5.25e-11	NA	NA	NA
T1D	ENSG00000227262.3	HCG4B	chr6	29925983	29926973	7.5e-11	1.55e-10	NA	NA	NA
T1D	ENSG00000213719.8	CLIC1	chr6	31730618	31739763	5.18e-56	9.51e-07	1.47e-30	1.31e-34	NA
T1D	ENSG00000230795.3	HLA-K	chr6	29927178	29929232	1.54e-32	0.0627	NA	NA	NA
T1D	ENSG00000228727.8	SAPCD1	chr6	31762835	31764851	1.32e-93	4.97e-21	NA	NA	NA
T1D	ENSG00000124557.12	BTN1A1	chr6	26501221	26510422	4.15e-07	0.000156	NA	NA	NA
T1D	ENSG00000204394.12	VARS	chr6	31777518	31795953	2.25e-59	1.16e-58	NA	NA	NA
T1D	ENSG00000204392.10	LSM2	chr6	31797396	31806984	1.84e-21	0.0386	NA	NA	NA
T1D	ENSG00000227766.1	HCG4P5	chr6	29942097	29943067	2.78e-05	5.68e-14	NA	NA	NA
T1D	ENSG00000235290.1	HLA-W	chr6	29956596	29958570	1.97e-29	1.14e-15	NA	NA	NA
T1D	ENSG00000229390.1	MICD	chr6	29970801	29972464	8.06e-13	4.76e-06	NA	NA	NA
T1D	ENSG00000204387.12	C6orf48	chr6	31834608	31839766	1.29e-30	1.39e-94	1.46e-05	1.26e-11	NA
T1D	ENSG00000204386.10	NEU1	chr6	31859052	31862906	1.89e-39	1.79e-06	NA	NA	NA
T1D	ENSG00000238024.1	DDX39BP2	chr6	29993209	29993605	6.91e-13	0.0678	NA	NA	NA
T1D	ENSG00000204622.11	HLA-J	chr6	30005971	30009956	1.28e-11	0.00849	NA	NA	NA
T1D	ENSG00000237669.1	HCG4P3	chr6	30006140	30007116	4.77e-12	1.1e-05	NA	NA	NA
T1D	ENSG00000204366.3	ZBTB12	chr6	31899607	31901992	4.35e-77	0.549	0.000658	0.000437	NA
T1D	ENSG00000204623.9	ZNRD1ASP	chr6	30001011	30061253	5.56e-08	0.818	NA	NA	NA
T1D	ENSG00000204356.13	NELFE	chr6	31952087	31959079	3.07e-39	7.71e-36	NA	NA	NA
T1D	ENSG00000228223.2	HCG11	chr6	26523450	26526579	2.61e-10	0.0009	0.865	0.866	NA
T1D	ENSG00000204619.7	PPP1R11	chr6	30066709	30070265	1.91e-08	3.84e-25	0.00106	3.93e-14	NA
T1D	ENSG00000204348.9	DXO	chr6	31969810	31972292	4.81e-17	4.28e-44	0.00928	3.17e-39	NA
T1D	ENSG00000261353.1	CTA-14H9.5	chr6	26527063	26527404	3.36e-08	0.00726	NA	NA	NA
T1D	ENSG00000204338.8	CYP21A1P	chr6	32005689	32008399	1.52e-54	1.09e-18	NA	NA	NA
T1D	ENSG00000250535.1	STK19B	chr6	32013270	32013787	2.19e-75	1.06e-29	NA	NA	NA
T1D	ENSG00000146109.4	ABT1	chr6	26596952	26600744	5.13e-05	2.3e-08	0.00107	0.224	NA
T1D	ENSG00000204613.10	TRIM10	chr6	30151945	30160934	5.57e-12	1.99e-15	1.83e-28	4.71e-28	NA
T1D	ENSG00000204610.12	TRIM15	chr6	30163206	30172696	3.14e-10	0.943	2.34e-10	2.45e-16	NA
T1D	ENSG00000213676.10	ATF6B	chr6	32115335	32128253	4.25e-32	0.298	NA	NA	NA
T1D	ENSG00000204315.3	FKBPL	chr6	32128707	32130291	3.26e-69	3.87e-05	NA	NA	NA
T1D	ENSG00000233892.1	PAIP1P1	chr6	30186798	30188614	6.66e-12	0.153	NA	NA	NA
T1D	ENSG00000234127.8	TRIM26	chr6	30184455	30213427	6.93e-05	3.37e-07	0.00614	0.00614	NA
T1D	ENSG00000241404.6	EGFL8	chr6	32164583	32168211	7.74e-38	1.06e-12	NA	NA	NA
T1D	ENSG00000241549.8	GUSBP2	chr6	26871484	26956554	6.46e-08	0.819	NA	NA	NA
T1D	ENSG00000280128.1	XXbac-BPG283O16.9	chr6	30282349	30286054	2.15e-11	0.000278	NA	NA	NA
T1D	ENSG00000272468.1	RP1-86C11.7	chr6	27122657	27123221	0.000481	0.0571	1.8e-05	0.878	NA
T1D	ENSG00000204304.11	PBX2	chr6	32184836	32190186	2.95e-18	5.68e-06	0.00146	0.00146	NA
T1D	ENSG00000204599.14	TRIM39	chr6	30327259	30343729	8.59e-10	0.0752	NA	NA	NA
T1D	ENSG00000241370.5	RPP21	chr6	30345131	30346884	1.66e-19	6.68e-05	NA	NA	NA
T1D	ENSG00000236603.2	RANP1	chr6	30485940	30486590	1.26e-15	0.0208	NA	NA	NA
T1D	ENSG00000196787.3	HIST1H2AG	chr6	27133042	27135291	2.98e-11	0.677	NA	NA	NA
T1D	ENSG00000235781.1	XXbac-BPG249D20.9	chr6	30516266	30519217	9.43e-33	0.00029	NA	NA	NA
T1D	ENSG00000229391.7	HLA-DRB6	chr6	32552713	32560022	5.65e-76	0.0061	NA	NA	NA
T1D	ENSG00000204590.12	GNL1	chr6	30541377	30556885	6.71e-07	9.87e-13	NA	NA	NA
T1D	ENSG00000204576.11	PRR3	chr6	30557175	30563723	1.41e-27	0.00017	NA	NA	NA
T1D	ENSG00000223534.1	HLA-DQB1-AS1	chr6	32660355	32660729	1.33e-216	7.84e-150	NA	NA	NA
T1D	ENSG00000274997.1	HIST1H2AH	chr6	27147129	27147515	1.66e-08	1.14e-12	NA	NA	NA
T1D	ENSG00000204568.11	MRPS18B	chr6	30617709	30626395	1.36e-09	0.00143	NA	NA	NA
T1D	ENSG00000204569.9	PPP1R10	chr6	30600400	30618612	4.38e-11	2.34e-12	NA	NA	NA
T1D	ENSG00000137343.17	ATAT1	chr6	30626842	30646823	1.32e-18	1.01e-05	0.0125	0.00771	NA
T1D	ENSG00000204560.9	DHX16	chr6	30653211	30673037	1.14e-17	1.49e-16	NA	NA	NA
T1D	ENSG00000277075.2	HIST1H2AE	chr6	26216975	26217483	7.01e-08	5.7e-08	0.246	0.416	NA
T1D	ENSG00000137404.14	NRM	chr6	30688047	30691420	1.19e-11	2.65e-14	1.82e-24	3.09e-24	NA
T1D	ENSG00000137337.14	MDC1	chr6	30699807	30717889	3.12e-07	5.2e-08	NA	NA	NA
T1D	ENSG00000196230.12	TUBB	chr6	30720201	30725426	1.79e-14	4.33e-05	NA	NA	NA
T1D	ENSG00000234515.1	PPP1R2P1	chr6	32879171	32879848	1.58e-11	2.4e-17	NA	NA	NA
T1D	ENSG00000272540.1	XXbac-BPG252P9.9	chr6	30723105	30723339	2.19e-12	0.778	NA	NA	NA
T1D	ENSG00000204256.12	BRD2	chr6	32968660	32981505	6.57e-05	1.82e-32	NA	NA	NA
T1D	ENSG00000201988.2	Y_RNA	chr6	30736304	30736414	2.7e-16	0.504	NA	NA	NA
T1D	ENSG00000185130.5	HIST1H2BL	chr6	27807444	27807931	2.24e-14	0.478	NA	NA	NA
T1D	ENSG00000272273.1	XXbac-BPG252P9.10	chr6	30742929	30743096	6.65e-52	0.0369	NA	NA	NA
T1D	ENSG00000137331.11	IER3	chr6	30743199	30744554	6.36e-50	4.84e-09	1.2e-21	7.77e-20	NA
T1D	ENSG00000224796.1	RPL32P1	chr6	33079451	33079860	2.25e-80	5.02e-12	NA	NA	NA
T1D	ENSG00000224557.7	HLA-DPB2	chr6	33112451	33129084	5.79e-09	0.51	NA	NA	NA
T1D	ENSG00000228022.5	HCG20	chr6	30766825	30792250	6.12e-18	0.732	0.624	0.624	NA
T1D	ENSG00000196747.4	HIST1H2AI	chr6	27808199	27808701	6.8e-07	0.775	NA	NA	NA
T1D	ENSG00000112473.17	SLC39A7	chr6	33200689	33204439	9.09e-34	1.32e-06	NA	NA	NA
T1D	ENSG00000204228.3	HSD17B8	chr6	33204642	33206831	7.88e-139	1.1e-64	NA	NA	NA
T1D	ENSG00000204227.4	RING1	chr6	33208495	33212722	1.44e-19	3.77e-62	NA	NA	NA
T1D	ENSG00000272217.1	XXbac-BPG157A10.21	chr6	33246075	33246856	1.77e-62	3.53e-06	NA	NA	NA
T1D	ENSG00000232940.5	HCG25	chr6	33249534	33254989	0.00587	7.47e-12	NA	NA	NA
T1D	ENSG00000223501.8	VPS52	chr6	33250272	33272009	2.82e-45	7.31e-13	NA	NA	NA
T1D	ENSG00000231500.6	RPS18	chr6	33272048	33276510	8.96e-34	2.08e-47	0.00768	8.13e-10	NA
T1D	ENSG00000235863.3	B3GALT4	chr6	33277132	33284832	1.37e-43	4.67e-34	NA	NA	NA
T1D	ENSG00000227057.9	WDR46	chr6	33279108	33289301	3.57e-16	1.19e-83	NA	NA	NA
T1D	ENSG00000204220.11	PFDN6	chr6	33289528	33298401	1.44e-49	0.00117	NA	NA	NA
T1D	ENSG00000237441.9	RGL2	chr6	33291654	33299324	9.24e-29	8.5e-18	NA	NA	NA
T1D	ENSG00000273703.1	HIST1H2BM	chr6	27815044	27815424	4.22e-08	0.000106	5.08e-08	2.73e-07	NA
T1D	ENSG00000236104.2	ZBTB22	chr6	33314406	33317942	1.76e-43	6.53e-08	NA	NA	NA
T1D	ENSG00000213780.10	GTF2H4	chr6	30908184	30914106	3e-06	4.93e-07	3.95e-05	0.099	NA
T1D	ENSG00000228285.2	LYPLA2P1	chr6	33365548	33366243	6.55e-38	7.25e-61	NA	NA	NA
T1D	ENSG00000237649.7	KIFC1	chr6	33391536	33409924	2.51e-97	3.61e-09	NA	NA	NA
T1D	ENSG00000112511.17	PHF1	chr6	33410399	33416441	4.21e-124	2.42e-27	0.00102	0.224	NA
T1D	ENSG00000112514.15	CUTA	chr6	33416454	33418317	3.93e-11	3.06e-77	0.32	0.185	NA
T1D	ENSG00000197283.14	SYNGAP1	chr6	33419661	33455029	1.91e-122	4.08e-41	NA	NA	NA
T1D	ENSG00000273542.1	HIST1H4K	chr6	27831216	27831527	4.36e-08	1.31e-05	NA	NA	NA
T1D	ENSG00000275379.1	HIST1H3I	chr6	27871905	27872315	0.145	8.18e-08	NA	NA	NA
T1D	ENSG00000137288.9	UQCC2	chr6	33695349	33711727	1.38e-12	4.06e-17	NA	NA	NA
T1D	ENSG00000161896.11	IP6K3	chr6	33721670	33746905	8.95e-43	5.92e-18	NA	NA	NA
T1D	ENSG00000161904.11	LEMD2	chr6	33771202	33789136	1.05e-10	0.376	NA	NA	NA
T1D	ENSG00000197153.4	HIST1H3J	chr6	27890382	27890810	8.53e-07	0.000296	NA	NA	NA
T1D	ENSG00000229117.8	RPL41	chr12	56116586	56117943	1.28e-11	0.456	NA	NA	NA
T1D	ENSG00000196465.10	MYL6B	chr12	56152256	56157982	4.55e-07	0.011	NA	NA	NA
T1D	ENSG00000257727.5	CNPY2	chr12	56309842	56316222	0.00365	0.0298	2.25e-10	3.09e-10	NA
T1D	ENSG00000111602.11	TIMELESS	chr12	56416373	56449403	1.21e-10	0.749	NA	NA	NA
T1D	ENSG00000110958.15	PTGES3	chr12	56663341	56688408	1.19e-10	0.0656	NA	NA	NA
T1D	ENSG00000196531.10	NACA	chr12	56712428	56731595	1.99e-11	0.000467	NA	NA	NA
T1D	ENSG00000198056.13	PRIM1	chr12	56731629	56752373	7.8e-08	0.487	NA	NA	NA
T1D	ENSG00000196510.12	ANAPC7	chr12	110372900	110403730	9.56e-08	0.00155	NA	NA	NA
T1D	ENSG00000111229.15	ARPC3	chr12	110434825	110450407	1.67e-06	0.00768	0.175	0.175	NA
T1D	ENSG00000196850.5	PPTC7	chr12	110533245	110583320	9.32e-07	0.0973	NA	NA	NA
T1D	ENSG00000204852.15	TCTN1	chr12	110614027	110647893	5.41e-06	2.13e-06	0.394	0.565	NA
T1D	ENSG00000122986.13	HVCN1	chr12	110627841	110704950	1.05e-07	0.139	0.682	0.682	NA
T1D	ENSG00000186298.11	PPP1CC	chr12	110719680	110742939	2.81e-07	0.268	NA	NA	NA
T1D	ENSG00000198324.13	FAM109A	chr12	111360651	111369121	2.85e-09	0.497	NA	NA	NA
T1D	ENSG00000257595.2	RP3-473L9.4	chr12	111369282	111403310	2.35e-09	0.00106	NA	NA	NA
T1D	ENSG00000197279.3	ZNF165	chr6	28081131	28089563	3.02e-12	0.0261	NA	NA	NA
T1D	ENSG00000272501.1	XXbac-BPG299F13.17	chr6	31195200	31198037	4.83e-19	2.48e-22	NA	NA	NA
T1D	ENSG00000111271.14	ACAD10	chr12	111686064	111757107	7.86e-10	0.0942	NA	NA	NA
T1D	ENSG00000206344.7	HCG27	chr6	31198138	31203968	2.8e-12	3.13e-07	0.173	0.991	NA
T1D	ENSG00000234608.7	MAPKAPK5-AS1	chr12	111839764	111842902	5.09e-07	0.0215	0.0285	0.489	NA
T1D	ENSG00000226469.1	ADAM1B	chr12	111927018	111929017	7.93e-08	0.87	NA	NA	NA
T1D	ENSG00000198270.12	TMEM116	chr12	111931282	112013185	3.62e-07	0.629	0.000667	0.571	NA
T1D	ENSG00000219891.2	ZSCAN12P1	chr6	28091154	28093664	5.99e-10	0.0024	NA	NA	NA
T1D	ENSG00000227939.1	RPL3P2	chr6	31280317	31281519	6e-24	2.13e-10	NA	NA	NA
T1D	ENSG00000179295.17	PTPN11	chr12	112418351	112509913	0.000585	6.49e-07	NA	NA	NA
T1D	ENSG00000277402.1	MIR6891	chr6	31355224	31355316	1.18e-18	0.929	NA	NA	NA

### Sheet: S3_CD BD HT CAD T2D
Supp Table S3. All significant genes identified by any of the four protocols in other WTCCC diseases, i.e., CD, BD, HT, CAD, and T2D. Significant ones are noted in bold. Note that different protocols have different number of Bonferroni corrections, as noted under the name of the protocols.
Disease	Ensembl Gene ID	Gene	Chromosome	Start Position	Stop Position	Marginal+Kernel	GReX(BSLMM)	GReX(ElasticNet)	ElasticNet+Kernel	DisGeNet Gene-Disease Association Score	Supporting Literature PMID
						19696	19696	7252	7252
CD	ENSG00000237693.4	IRGM	chr5	150846523	150900736	2.79e-07	0.135	NA	NA	0.7	20106866
CD	ENSG00000164061.4	BSN	chr3	49554489	49671545	7.66e-07	4.87e-06	NA	NA	0.11	24913378
CD	ENSG00000145908.12	ZNF300	chr5	150894392	150904983	1.07e-06	0.648	NA	NA	0.11	20106866
CD	ENSG00000164062.12	APEH	chr3	49674002	49683946	0.762	0.489	2.08e-06	2.13e-06	0.1	21931648
CD	ENSG00000204528.3	PSORS1C3	chr6	31173735	31177899	0.000102	1.94e-06	NA	NA	0.1	19158813
CD	ENSG00000182578.13	CSF1R	chr5	150053291	150113372	5.05e-07	0.331	NA	NA	0.01	15144560
CD	ENSG00000112936.18	C7	chr5	40909252	40982939	3.86e-07	0.091	NA	NA	NA	18200657
CD	ENSG00000202533.1	Y_RNA	chr5	132468147	132468257	1.17e-06	0.677	NA	NA	NA
CD	ENSG00000094975.13	SUCO	chr1	172532349	172611833	1.81e-06	0.521	0.42	0.41	NA
CD	ENSG00000184588.17	PDE4B	chr1	65792514	66374579	1.23e-13	1e-12	NA	NA	NA	28617319
CD	ENSG00000237976.1	RP11-126K1.6	chr1	151347022	151348027	1.05e-07	0.000283	NA	NA	NA	30195777
CD	ENSG00000179564.3	LSMEM2	chr3	50279027	50287731	2.02e-06	0.0873	NA	NA	NA
CD	ENSG00000198563.13	DDX39B	chr6	31530233	31542448	0.00688	2.33e-06	NA	NA	NA
CD	ENSG00000166136.15	NDUFB8	chr10	100523740	100530000	5.64e-08	1.77e-07	0.782	0.873	NA
CD	ENSG00000261131.1	RP11-93O14.2	chr16	46660696	46661591	2.94e-08	0.312	NA	NA	NA	30523244
CD	ENSG00000121274.12	PAPD5	chr16	50152918	50235310	0.0137	1.11e-07	NA	NA	NA
CD	ENSG00000261644.2	RP11-327F22.1	chr16	50727417	50742759	1.52e-10	6.96e-13	NA	NA	NA	30523244
CD	ENSG00000260616.6	RP11-327F22.4	chr16	50783859	50803338	1.6e-10	3.67e-06	NA	NA	NA	30523244
BD	ENSG00000143498.17	TAF1A	chr1	222557902	222589824	1.44e-21	0.369	0.186	0.495	NA
BD	ENSG00000172201.11	ID4	chr6	19837386	19840684	1.82e-06	0.944	NA	NA	NA
BD	ENSG00000112658.7	SRF	chr6	43171299	43181507	5.66e-05	9.3e-07	NA	NA	NA
BD	ENSG00000254639.1	CTD-2589M5.5	chr11	46238382	46239267	0.275	0.743	5.43e-07	0.196	NA
BD	ENSG00000211584.13	SLC48A1	chr12	47753916	47782721	3.15e-06	4.64e-07	7.24e-07	1.12e-06	NA
BD	ENSG00000219355.2	RPL31P52	chr12	120450437	120450803	3.55e-08	0.618	NA	NA	NA
BD	ENSG00000242894.3	RN7SL634P	chr14	104013642	104013933	2.46e-06	0.000522	NA	NA	NA
BD	ENSG00000198794.11	SCAMP5	chr15	74957465	75021496	8.78e-10	0.126	0.118	0.118	NA	25057210
BD	ENSG00000166503.8	RP11-382A20.3	chr15	83112738	83208018	0.53	0.679	5.82e-06	9.46e-06	NA
BD	ENSG00000261131.1	RP11-93O14.2	chr16	46660696	46661591	1.22e-09	0.786	NA	NA	NA
BD	ENSG00000142396.10	ERVK3-1	chr19	58305319	58315663	1.85e-06	6.78e-08	1.85e-06	6.78e-08	NA
BD	ENSG00000268895.5	A1BG-AS1	chr19	58347751	58354356	0.00047	1.24e-08	NA	NA	NA
HT	ENSG00000133193.12	FAM104A	chr17	73208508	73232232	2.22e-06	0.23	NA	NA	NA	31999706
HT	ENSG00000100304.12	TTLL12	chr22	43166622	43187133	6.83e-10	0.32	0.243	0.233	NA
CAD	ENSG00000120278.15	PLEKHG1	chr6	150599883	150843665	1.96e-06	2.78e-07	NA	NA	0.1	30659137
CAD	ENSG00000157895.11	C12orf43	chr12	121000486	121016502	0.266	0.133	0.000591	5.23e-07	0.02	27263109
CAD	ENSG00000219747.1	RP1-292B18.1	chr6	151099529	151099933	2.21e-06	1.4e-05	NA	NA	NA	25992278
CAD	ENSG00000226824.6	RP4-756H11.3	chr7	66654538	66669855	0.408	1.93e-06	NA	NA	NA	25992278
CAD	ENSG00000226393.1	IFNA20P	chr9	21321300	21321827	4.79e-09	0.962	NA	NA	NA
CAD	ENSG00000265194.1	RP11-70L8.4	chr9	21858910	21861926	4.36e-15	0.0187	NA	NA	NA
CAD	ENSG00000237976.1	RP11-126K1.6	chr1	151347022	151348027	1.62e-06	0.0624	NA	NA	NA	25992278
CAD	ENSG00000272849.1	RP11-347I19.8	chr12	121797511	121797872	0.538	0.0184	1.09e-06	0.411	NA	25992278
CAD	ENSG00000261131.1	RP11-93O14.2	chr16	46660696	46661591	9.06e-11	0.616	NA	NA	NA	25992278
T2D	ENSG00000148737.16	TCF7L2	chr10	112950250	113167678	6.16e-09	0.0568	NA	NA	0.7	19934000
T2D	ENSG00000142686.7	C1orf216	chr1	35713875	35719472	0.275	0.743	1.37e-07	2.2e-08	NA
T2D	ENSG00000254639.1	CTD-2589M5.5	chr11	46238382	46239267	0.275	0.743	4.68e-06	0.102	NA
T2D	ENSG00000135643.4	KCNMB4	chr12	70366276	70434292	0.403	0.65	2.22e-06	2.27e-06	NA
T2D	ENSG00000219355.2	RPL31P52	chr12	120450437	120450803	4.04e-08	0.382	NA	NA	NA
T2D	ENSG00000100304.12	TTLL12	chr22	43166622	43187133	1.33e-07	0.0115	0.694	0.76	NA

### Sheet: S4_Main
Supp Table S4. Numbers and percentages of genes that are successfully annotated for all protocols.
	Category	Number of Genes	Hit Rate
Disease
RA	Marginal+Kernel	133	0.6992
RA	GReX(BSLMM)	51	0.6275
RA	GReX(ElasticNet)	18	0.7778
RA	ElasticNet+Kernel	24	0.8333
T1D	Marginal+Kernel	233	0.4335
T1D	GReX(BSLMM)	133	0.5414
T1D	GReX(ElasticNet)	32	0.625
T1D	ElasticNet+Kernel	50	0.68
SCZ	Marginal+Kernel	103	0.2718
SCZ	GReX(BSLMM)	31	0.2903
SCZ	GReX(ElasticNet)	17	0.5882
SCZ	ElasticNet+Kernel	17	0.6471

### Sheet: S5_Difference
Supp Table S5. Numbers and percentages of uniquely discovered genes that are successfully annotated for all protocols.
Disease	Category	Number of Genes	Hit Rate
RA	Marginal+Kernel \ GReX(BSLMM)	92	0.7065
RA	GReX(BSLMM) \ Marginal+Kernel	10	0.4
RA	Marginal+Kernel ∩ GReX(BSLMM)	41	0.6829
RA	Marginal+Kernel \ GReX(ElasticNet)	119	0.6722
RA	GReX(ElasticNet) \ Marginal+Kernel	4	0.25
RA	Marginal+Kernel ∩GReX(ElasticNet)	14	0.9286
RA	ElasticNet+Kernel \ GReX(BSLMM)	14	0.7143
RA	GReX(BSLMM) \ ElasticNet+Kernel	41	0.5366
RA	ElasticNet+Kernel ∩ GReX(BSLMM)	10	1
RA	ElasticNet+Kernel \ GReX(ElasticNet)	6	1
RA	GReX(ElasticNet) \ElasticNet+Kernel	0	0
RA	ElasticNet+Kernel∩GReX(ElasticNet)	18	0.7778
T1D	Marginal+Kernel \ GReX(BSLMM)	110	0.2636
T1D	GReX(BSLMM) \ Marginal+Kernel	10	0
T1D	Marginal+Kernel ∩ GReX(BSLMM)	123	0.5854
T1D	Marginal+Kernel \ GReX(ElasticNet)	204	0.3971
T1D	GReX(ElasticNet) \ Marginal+Kernel	3	0
T1D	Marginal+Kernel ∩GReX(ElasticNet)	29	0.6897
T1D	ElasticNet+Kernel \ GReX(BSLMM)	15	0.4667
T1D	GReX(BSLMM) \ ElasticNet+Kernel	98	0.4592
T1D	ElasticNet+Kernel ∩ GReX(BSLMM)	35	0.7714
T1D	ElasticNet+Kernel \ GReX(ElasticNet)	19	0.7895
T1D	GReX(ElasticNet) \ElasticNet+Kernel	1	1
T1D	ElasticNet+Kernel∩GReX(ElasticNet)	31	0.6129
SCZ	Marginal+Kernel \ GReX(BSLMM)	83	0.253
SCZ	GReX(BSLMM) \ Marginal+Kernel	11	0.1818
SCZ	Marginal+Kernel ∩ GReX(BSLMM)	20	0.35
SCZ	Marginal+Kernel \ GReX(ElasticNet)	90	0.2222
SCZ	GReX(ElasticNet) \ Marginal+Kernel	4	0.5
SCZ	Marginal+Kernel ∩GReX(ElasticNet)	13	0.6154
SCZ	ElasticNet+Kernel \ GReX(BSLMM)	11	0.7273
SCZ	GReX(BSLMM) \ ElasticNet+Kernel	25	0.24
SCZ	ElasticNet+Kernel ∩ GReX(BSLMM)	6	0.5
SCZ	ElasticNet+Kernel \ GReX(ElasticNet)	2	1
SCZ	GReX(ElasticNet) \ElasticNet+Kernel	2	0.5
SCZ	ElasticNet+Kernel∩GReX(ElasticNet)	15	0.6

### Sheet: S6_Literature
Supp Table S6. Literature support for a subset of the discovered genes.
Disease	Category	Gene	PMID
T1D	Marginal+Kernel	TAP1	24655325
T1D	Marginal+Kernel	HLA-DQA1	21912932
T1D	Marginal+Kernel	CFB
T1D	Marginal+Kernel	HLA-DQB1-AS1	21912932
T1D	Marginal+Kernel	HLA-DQB1	21912932
T1D	GReX(BSLMM)	HLA-DQA1	21912932
T1D	GReX(BSLMM)	HLA-DQB1	21912932
T1D	GReX(BSLMM)	HLA-DQB1-AS1	21912932
T1D	GReX(BSLMM)	HLA-DRB5	21912932
T1D	GReX(BSLMM)	CFB
T1D	GReX(ElasticNet)	C4A	22151770
T1D	GReX(ElasticNet)	TAP2	14749980
T1D	GReX(ElasticNet)	HLA-DRB5	21912932
T1D	GReX(ElasticNet)	C4B	22151770
T1D	GReX(ElasticNet)	ATP6V1G2
T1D	ElasticNet+Kernel	TAP2	28449694
T1D	ElasticNet+Kernel	C4A	22151770
T1D	ElasticNet+Kernel	HLA-DRB5	21912932
T1D	ElasticNet+Kernel	C4B	22151770
T1D	ElasticNet+Kernel	DDAH2
RA	Marginal+Kernel	HLA-DRB1	28711139
RA	Marginal+Kernel	LY6G5B	18817541
RA	Marginal+Kernel	HLA-DMA	28711139
RA	Marginal+Kernel	FKBPL	25767277
RA	Marginal+Kernel	HLA-DQB1-AS1	28711139
RA	GReX(BSLMM)	HLA-DQB2	28711139
RA	GReX(BSLMM)	HLA-DRB6	28711139
RA	GReX(BSLMM)	HLA-DQA2	28711139
RA	GReX(BSLMM)	PRRT1
RA	GReX(BSLMM)	PPP1R2P1
RA	GReX(ElasticNet)	HLA-DRB1	28711139
RA	GReX(ElasticNet)	C6orf48	23259760
RA	GReX(ElasticNet)	SKIV2L	29149928
RA	GReX(ElasticNet)	PRRC2A
RA	GReX(ElasticNet)	STK19
RA	ElasticNet+Kernel	C6orf48	23259760
RA	ElasticNet+Kernel	MSH5	19849816
RA	ElasticNet+Kernel	PRRC2A
RA	ElasticNet+Kernel	STK19
RA	ElasticNet+Kernel	HLA-DRB5	28711139
CD
CD
CD
CD
CD
CD
CD
CD
CD
CD
CD
CD
CD
CD
CD
CD
CD
CD
BD
BD
BD
BD
BD
BD
BD
BD
BD
BD
BD
BD
HT
HT
CAD
CAD
CAD
CAD
CAD
CAD
CAD
CAD
CAD
T2D
T2D
T2D
T2D
T2D
T2D

### Sheet: S7_T1E
Supp Table S7. Estimated empirical type-I errors of all protocols.
Marginal+Kernel	GReX(BSLMM)	GReX(ElasticNet)	ElasticNet+Kernel
0.0487	0.0467	0.0485	0.0516

### Sheet: S8_WTCCC
Supp Table S8. Case size and control size for all WTCCC diseases.
Disease	Case Size	Control Size
BD	1868	2938
CAD	1926	2938
CD	1748	2938
RA	1860	2938
T1D	1963	2938
T2D	1924	2938
HT	1952	2938

### Sheet: S9_Interaction
Supp Table S9. An interaction table for expressions and genotypes.
Assuming the expression ranges from 0.0 to 1.0, with 0.5 as its median, the tables below show how the interactions are defined.
Heterogeneity (OR)
exp	genotype	phenotype
0.9	1	0.9
0.9	0	0.9
0.1	1	0.1
0.1	0	0
Epistasis (AND)
exp	genotype	phenotype
0.9	1	0.9
0.9	0	0
0.1	1	0
0.1	0	0
Compensatory (XOR)
exp	genotype	phenotype
0.9	1	0
0.9	0	0.9
0.1	1	0.1
0.1	0	0
